# SLFN11 Enhances Cisplatin Sensitivity in Pediatric Cancer via Activation of Stress-Response and Suppression of Survival Pathways

**DOI:** 10.1101/2025.06.17.659735

**Authors:** Ayesha Jabeen, Dina Awartani, Shimaa Sherif, Eiman I. Ahmed, Rania Alanany, Ayman Saleh, Wouter R.L. Hendrickx, Christophe M. Raynaud

**Author notes:** These author contributed equally to this work (Ayesha Jabeen, Dina Awartani). Corresponding authors: Christophe Michel Raynaud, Wouter R.L. Hendrickx.

## Abstract

Pediatric cancers pose significant treatment challenges due to their biological heterogeneity and variable responses to chemotherapy. SLFN11, a DNA/RNA helicase-like protein known to sensitize adult tumors to DNA-damaging agents, remains underexplored in pediatric malignancies. Here, we investigate the role of SLFN11 across pediatric Wilms tumor, osteosarcoma, and medulloblastoma using integrated bioinformatics, epigenetic profiling, and functional assays. In silico analysis of TARGET and ICGC datasets revealed distinct correlations between SLFN11 expression and patient survival, with positive, negative, or neutral predictive value depending on tumor type. Baseline expression and promoter methylation analysis in pediatric cancer cell lines demonstrated epigenetic regulation of SLFN11, similar to adult cancers. Using CRISPR-dCas9-mediated activation, we successfully upregulated SLFN11, which significantly enhanced sensitivity to cisplatin and the PARP inhibitor talazoparib across all tested cell lines. Transcriptomic profiling under cisplatin treatment indicated that SLFN11 modulates DNA damage response and MAPK signaling pathways, potentially contributing to chemotherapy sensitivity. These findings establish SLFN11 as a context-dependent predictive biomarker and a potential therapeutic target to overcome chemoresistance in pediatric solid cancers.
