## Supplementary table 1 for "SLFN11 Enhances Cisplatin Sensitivity in Pediatric Cancer via Activation of Stress-Response and Suppression of Survival Pathways"

### Sheet: Table 1
Pearson correlation p-values without cisplatin (UNISAM-N)
	MAPK3	MAPK8	MAPK14	DUSP1	DUSP4	DUSP9	DUSP6	DUSP2	SLFN11	DUSP8
MAPK3	0	0.593905	0.612355	0.198186	0.051331	0.687216	0.825803	0.280652	5.7e-05	0.000111
	MAPK8	0	0.308804	0.597888	0.656368	0.214687	0.588729	0.730315	0.89694	0.624241
		MAPK14	0	0.837213	0.358029	0.950135	0.096733	0.85207	0.380671	0.393414
			DUSP1	0	0.053738	0.910284	0.00984	0.379468	0.085864	0.980911
				DUSP4	0	0.259262	0.081185	0.341024	0.023049	0.243199
					DUSP9	0	0.594953	0.511349	0.97378	0.841209
						DUSP6	0	0.091319	0.453838	0.617306
							DUSP2	0	0.462669	0.087125
								SLFN11	0	0.00444
									DUSP8	0

### Sheet: Table 2
Pearson correlation p-values with cisplatin (UNISAM-N)
	MAPK3	MAPK8	MAPK14	DUSP1	DUSP4	DUSP9	DUSP6	DUSP2	SLFN11	DUSP8
MAPK3	0	0.692274	0.944277	0.888675	0.471034	0.44452	0.092146	0.88383	0.590153	0.96736
	MAPK8	0	0.009257	0.001766	0.088376	0.351701	0.174616	0.844107	0.161577	0.0331
		MAPK14	0	6.6e-05	0.000664	0.602725	0.002495	0.555423	0.000441	0.001518
			DUSP1	0	0.001109	0.666252	0.033376	0.881332	0.002084	0.002133
				DUSP4	0	0.498231	0.003793	0.375049	4.1e-05	2.2e-05
					DUSP9	0	0.386555	0.331676	0.163887	0.859595
						DUSP6	0	0.459195	0.002001	0.01716
							DUSP2	0	0.324541	0.520988
								SLFN11	0	0.001853
									DUSP8	0
